# Morphological limitations imposed on lizards facing urbanization

**DOI:** 10.1101/2023.05.09.540039

**Authors:** Kristopher W. Row, Oscar Villasana-Espinosa, Jaele Perez, Grace Urbina, Luke O. Frishkoff

## Abstract

Habitat conversion in general, and urbanization in particular, are thought to create ecological filters that eliminate some species while simultaneously replacing them with others that thrive under novel conditions. The specific nature of these filters is unclear, but morphology may play an important role. Here, we seek to assess which lizard morphologies are favored in urban habitats. We quantified 17 linear measurements of morphology from museum specimens from 37 lizard species from across the continental United States. We then correlate these morphological measurements with the relative incidence of observations in urban versus non-urban environments from the citizen science database iNaturalist to determine whether particular morphologies predispose species to tolerate urban environments. We then use functional diversity and morphospace volume metrics to quantify both the total amount of unique morphological diversity represented by urban associated species, versus those restricted to natural areas. Based on our results morphology appears to be filtering lizard species from urban environments. Specifically, species with intermediate body sizes and relative tails lengths, as well as larger heads and shorter hind-limbs were more likely to occupy urban zones. As a result of this filtering, there was substantially diminished morphological diversity among urban tolerant species. While natural restricted species had a high amount of morphological diversity that was unrepresented in urban tolerant species, most urban species’ morphologies were shared by natural restricted ones. Only a small subset of morphologies found in natural environments persist in urban ones, but urban lizards do possess a small number of unique morphological features that may facilitate their success. Strong selection pressures in evolutionarily novel environments are not only diminishing species diversity but pruning phenotypic diversity to favor a much smaller subset of functional possibilities. Due to the connection between phenotype and function, such diminished morphological diversity is likely to impact ecosystem functioning in impoverished human-modified systems.
