## Supplementary material for "Morphological limitations imposed on lizards facing urbanization": Raw_data_spreadsheet

genus	species	ID	Specimen..	locality	sex..M.MSA.MJ.F.FSA.FJ.J...	Cut	Urban100	svl	tt..1full.2regen.3broken.	t1	ttotal	t2	hl	hw	hh	ljl	outlever	jugal.to.symphysis	femur	tibia	met	ltoe..IV.	humerus	radius	lfing..IV.	pelv.ht	pelv.wd	lttotal	lsvl	pttotal	tcorrected
Elgaria	multicarinata	ELMU	14316	OR	M	Urban	0.370669865	115.51	2	55.5	55.5	0	23.885	14.76	10.775	24.81	22.22	14.915	14.55	10.42	6.755	8.23	13.235	9.74	6.35	12.895	11.08	4.016383021	4.749357106	201.6055834	201.6055834
Elgaria	multicarinata	ELMU	34116	OR	M	Urban	0.370669865	111.71	1	203	203	0	22.795	14.12	9.525	24.305	20.935	14.315	13.56	9.64	6.69	7.75	11.725	9.795	5.37	11.095	8.605	5.313205979	4.715906228	196.2162917	203
Elgaria	multicarinata	ELMU	53732	OR	M	Urban	0.370669865	138.5	3	96	120	24	31.96	21.41	15.2	31.955	28.2	18.95	17.725	12.24	8	9.745	15.015	12.53	8.18	14.39	12.565	4.787491743	4.930870326	233.5371867	233.5371867
Elgaria	multicarinata	ELMU	65070	CA-San_Diego	M	Urban	0.370669865	125.93	3	24	136	112	26.99	16.74	12.265	27.385	24.165	16.54	15.1	11.965	6.465	8.86	12.45	10.775	7.125	12.89	10.6	4.912654886	4.835726197	216.2150099	216.2150099
Elgaria	multicarinata	ELMU	65071	CA-San_Diego	M	Urban	0.370669865	112.165	3	63	260	197	25.04	13.965	10.5	25.26	22.25	14.995	14.475	10.3	6.645	9.34	12.795	10.265	5.765	10.59	9.425	5.560681631	4.719971001	196.8634026	196.8634026
Anolis	carolinensis	ANCA	2768	TX-Tarrant	M	Urban	0.321369687	65.6	1	124	124	0	20.905	11.125	7.74	22.055	19.915	16.26	11.93	12.425	7.455	8.345	10.995	8.44	5.825	7.09	6.115	4.820281566	4.183575696	109.041015	124
Anolis	carolinensis	ANCA	16886	TX-Anderson	M	Urban	0.321369687	64.22	2	36	50.5	14.5	20.16	12.025	9.97	21.145	19.935	16.51	13.25	13.075	8.23	8.015	12.055	9.635	6.32	7.76	6.825	3.921973336	4.162314689	107.2811331	107.2811331
Anolis	carolinensis	ANCA	18663	TX-Anderson	M	Urban	0.321369687	67.22	1	126.5	126.5	0	20.84	11.525	9.105	22.095	20.2	16.78	12.8	13.34	7.92	8.905	11.955	9.505	6.38	7.735	6.145	4.840242308	4.207970822	111.0959195	126.5
Anolis	carolinensis	ANCA	55656	TX-Tarrant	M	Urban	0.321369687	71	1	92	92	0	20.445	12.895	9.405	22.365	20.605	18.64	12.535	12.97	7.545	8.48	10.51	9.43	6.045	8.065	6.88	4.521788577	4.262679877	115.8461989	92
Anolis	carolinensis	ANCA	63490	TX-Tarrant	M	Urban	0.321369687	70.68	3	14	14	0	21.12	11.47	8.43	21.265	19.615	15.765	12.37	12.905	7.815	9.335	10.53	9.265	5.475	7.665	6.42	2.63905733	4.258162647	115.4463999	115.4463999
Sceloporus	magister	SCMA	28860	AZ	M	Urban	0.250311295	122.13	1	145	145	0	27.365	25.305	18.205	28.395	25.67	18.1	26.98	25.895	14.02	18.49	20.775	18.925	10.38	19.74	18.605	4.976733742	4.805086051	149.3953244	145
Sceloporus	magister	SCMA	44827	AZ	M	Urban	0.250311295	105.615	1	151.5	151.5	0	25.875	21.955	15.21	25.825	22.955	17.645	23.69	23.49	14.3	19.01	19.02	17.225	12.605	14.54	17.09	5.020585625	4.659800407	134.4348194	151.5
Sceloporus	magister	SCMA	54341	AZ	M	Urban	0.250311295	110.045	1	128	128	0	25.005	21.94	14.71	25.325	23	17.805	23.875	21.96	11.845	16.035	19.03	16.925	9.935	14.955	14.37	4.852030264	4.700889373	138.5070358	128
Sceloporus	magister	SCMA	54616	AZ	M	Urban	0.250311295	115.405	3	52.5	52.5	0	30.315	27.445	18.22	31.23	27.675	20.53	26.355	26.95	14.88	19.17	20.08	19.84	10.58	19.56	19.26	3.96081317	4.748447681	143.3746687	143.3746687
Sceloporus	magister	SCMA	54617	AZ	M	Urban	0.250311295	111.925	3	33.5	138.5	105	26.705	23.465	16.785	26.975	24.185	17.815	24.76	20.745	16.145	18.875	21.065	19.44	11.25	15.4	18.125	4.930870326	4.717829004	140.2215762	140.2215762
Sceloporus	occidentalis	SCOC	1559	UT	M	Urban	0.248182385	77.47	1	101.3333333	101.3333333	0	17.85333333	14.15333333	10.02	18.61666667	15.91333333	13.02	16.97666667	16.72333333	10.02666667	13.43666667	13.35666667	11.68333333	8.763333333	9.833333333	10.51666667	4.618415412	4.349890765	99.16846979	101.3333333
Sceloporus	occidentalis	SCOC	45107	NV	M	Urban	0.248182385	79.02	1	95.5	95.5	0	18.74	14.415	10.54	18.95	16.045	13.645	15.55	17.695	9.8	13.59	13.03	12.365	8.565	10.305	10.8	4.559126247	4.369700985	100.5625002	95.5
Sceloporus	occidentalis	SCOC	50775	UT	M	Urban	0.248182385	83.9	1	110.6666667	110.6666667	0	21.30666667	17.13	12.1	20.59666667	17.5	14.31	20.54	18.87	10.18333333	15.06666667	15.37333333	13.26333333	8.246666667	12.04666667	12.27	4.706522681	4.429625613	104.8997806	110.6666667
Sceloporus	occidentalis	SCOC	52167	OR	M	Urban	0.248182385	77.45	1	97	97	0	17.26	14.23	9.76	18.54	16.16	12.655	16.36	17.135	10.425	12.675	15.46	12.085	9.145	10.04	10.405	4.574710979	4.349632567	99.15042877	97
Sceloporus	occidentalis	SCOC	52174	NV	M	Urban	0.248182385	79.12	2	68	68	0	23.275	15.7	10.575	19.96	16.545	13.415	16.035	16.765	9.015	11.705	12.525	11.64	8.08	11.235	11.715	4.219507705	4.370965687	100.6521589	100.6521589
Sceloporus	olivaceus	SCOL	721	TX-Parker	M	Urban	0.23525756	90.61	1	146.6666667	146.6666667	0	21.72333333	18.38666667	12.25	22.12333333	19.22666667	14.78666667	20.54333333	20.11	13.18	17.83666667	16.45	14.54666667	11.18	14.75666667	13.41	4.988162438	4.506564582	143.2243854	146.6666667
Sceloporus	olivaceus	SCOL	16431	TX-Parker	M	Urban	0.23525756	88.99	2	119.6666667	119.6666667	0	22.11	18.18333333	12.84333333	21.77666667	19.54333333	14.89333333	19.86	19.6	12.50333333	18.01333333	16.10333333	14.85666667	10.75666667	14.91	13.35666667	4.7847101	4.488524004	141.2435087	141.2435087
Sceloporus	olivaceus	SCOL	16398	TX-Tarrant-2	M	Urban	0.23525756	101.36	3	165	165	0	24.41	18.79	13	24.375	22.08	16.575	21.13	22.585	14.305	19.285	17.72	16.59	11.75	14.625	15.18	5.105945474	4.618678536	156.1728166	156.1728166
Sceloporus	olivaceus	SCOL	46065	TX-Dallas	M	Urban	0.23525756	99.85	2	62	62	0	23.38	17.805	12.96	24.8	21.735	17.835	22.925	22.72	14.445	18.58	18.025	16.665	12.2	14.21	15.74	4.127134385	4.60366906	154.3736639	154.3736639
Sceloporus	olivaceus	SCOL	61506	TX-Hood	M	Urban	0.23525756	90.02	3	36.5	36.5	0	22.49	17.31	11.695	21.985	19.65	15.43	20.255	19.345	13.47	16.905	16.455	13.95	11.03	12.845	13.34	3.597312261	4.500031868	142.5038974	142.5038974
Plestiodon	inexpectus	PLIN	59935	Florida	M	Urban	0.178686148	62.255	2	57	57	0	15.23	8.97	7.4	14.075	12.31	9.925	9.735	6.575	4.075	6.62	8.025	6.54	5.245	6.855	7.405	4.043051268	4.131238853	85.44739858	85.44739858
Plestiodon	inexpectus	PLIN	59936	Florida	M	Urban	0.178686148	58.655	3	31.5	31.5	0	13.78	8.645	5.97	13.065	11.7	9.395	8.515	6.93	4.105	7.635	7.295	5.975	4.24	6.795	7.23	3.449987546	4.071672823	81.92781162	81.92781162
Plestiodon	inexpectus	PLIN	59940	Florida	M	Urban	0.178686148	77.035	3	95.5	95.5	0	19.12	12.275	9.29	17.355	15.54	11.58	11.79	7.61	5.03	9.88	9.275	8.475	6.105	10.885	10.17	4.559126247	4.344259864	99.3178579	99.3178579
Plestiodon	inexpectus	PLIN	59949	Florida	M	Urban	0.178686148	83.5	1	119.5	119.5	0	21.24	14.12	10.12	20	17.635	13.34	13.75	9.515	5.165	10.28	10.66	9.8	5.815	12.295	11.39	4.783316371	4.424846632	105.1335664	119.5
Plestiodon	inexpectus	PLIN	59953	Florida	M	Urban	0.178686148	83.185	1	92.5	92.5	0	19.92	13.11	9.695	18.74	16.235	12.35	11.99	8.51	5.065	9.855	10.27	8.525	5.2	10.575	10.49	4.527208645	4.421067043	104.8533443	92.5
Plestiodon	laticeps	PLLA	25928	TX-Tarrant	M	Urban	0.132235355	124.005	1	158	158	0	32.925	28.285	18.45	32.915	30.74	21.5	18.775	15.455	7.53	11.97	15.715	13.675	8.445	18.155	18.48	5.062595033	4.820321887	144.1784673	158
Plestiodon	laticeps	PLLA	55438	TX-Dallas	M	Urban	0.132235355	119.59	1	102	102	0	31.245	26.495	16.905	31.115	28.16	19.82	18.105	13.19	7.26	13.245	15.32	12.995	8.475	16.87	16.51	4.624972813	4.784069226	140.4893247	102
Plestiodon	laticeps	PLLA	59452	TX-Dallas	M	Urban	0.132235355	112.3	1	152	152	0	28.36	23.195	13.795	29.39	27.695	19.495	16.855	13.02	7.43	12.245	14.41	12.45	7.91	14.3	15.225	5.023880521	4.721173862	134.3115078	152
Plestiodon	laticeps	PLLA	59453	TX-Dallas	M	Urban	0.132235355	102.585	1	131.5	131.5	0	22.35	16.14	11.235	22.865	21.225	14.945	14.995	11.015	7.445	12.595	12.905	10.775	6.62	11.16	12.945	4.879006852	4.630691723	125.8974555	131.5
Plestiodon	laticeps	PLLA	59972	TX-Tarrant	M	Urban	0.132235355	100.635	1	133.5	133.5	0	27.24	22.66	14.04	28.35	26.725	17.8	16.965	12.8	6.19	12.84	13.74	11.235	7.69	13.36	12.795	4.894101478	4.61150011	124.1817066	133.5
Aspidoscelis	gularis	ASGU	17673	TX-Somervell	M	Urban	0.12042163	92.48	1	199.5	199.5	0	24.06	13.96	12.31	22.745	20.18	15.89	19.325	17.64	12.53	20.32	12.92	10.87	7.725	13.56	11.07	5.295814236	4.526992405	151.0365733	199.5
Aspidoscelis	gularis	ASGU	44541	TX-McLennan	M	Urban	0.12042163	95.4	1	131.5	131.5	0	23.755	13.8	11.935	24.13	21.085	17.355	19.21	16.485	13.735	20.285	12.015	11.485	8.305	12.685	10.24	4.879006852	4.558078578	154.7517868	131.5
Aspidoscelis	gularis	ASGU	44542	TX-McLennan	M	Urban	0.12042163	88.91	3	175.5	175.5	0	19.985	11.115	9.645	20.19	17.5	14.6	17.65	16.55	11.67	17.545	11.23	10.285	6.91	11.26	9.18	5.167639043	4.487624622	146.4593237	146.4593237
Aspidoscelis	gularis	ASGU	52428	TX-Palo_Pinto	M	Urban	0.12042163	96.49	1	146.5	146.5	0	21.425	12.31	11	21.375	18.375	15.48	20.1	18.735	11.97	17.855	11.71	10.69	6.3	12.135	10.29	4.987025428	4.569439376	156.1322388	146.5
Aspidoscelis	gularis	ASGU	54363	TX-Palo_Pinto	M	Urban	0.12042163	95.2	1	151	151	0	23.19	13.12	11.77	23.155	20.845	16.615	18.47	17.675	12.98	18.055	12.645	10.89	7.005	12.31	10.01	5.017279837	4.555979942	154.49812	151
Plestiodon	fasciatus	PLFA	15343	TX-Smith	M	Urban	0.120553611	70.465	1	82.5	82.5	0	16.445	11.76	7.645	16.99	15.545	10.765	9.73	8.59	4.17	9.295	9.43	7.31	4.935	7.805	8.365	4.412798293	4.255116133	91.93506363	82.5
Plestiodon	fasciatus	PLFA	18288	TX-Anderson-1	M	Urban	0.120553611	70.485	3	16.5	56	39.5	17.865	12.03	8.285	18.53	16.58	12.23	9.955	9.645	4.985	9.275	9.505	7.445	5.445	8.82	8.125	4.025351691	4.255399921	91.95338442	91.95338442
Plestiodon	fasciatus	PLFA	22508	TX-Anderson-1	M	Urban	0.120553611	71.16	1	95.5	95.5	0	17.37	12.035	8.435	17.525	15.76	10.93	10.82	9.055	3.88	8.675	9.59	7.385	5.925	8.445	8.625	4.559126247	4.264930863	92.57080697	95.5
Plestiodon	fasciatus	PLFA	31454	TX-Smith	M	Urban	0.120553611	75.86	1	83	83	0	18.065	12.935	8.07	18.475	16.905	12.155	10.585	9.395	3.38	8.745	10.01	7.965	5.895	8.66	9.295	4.418840608	4.328889536	96.82274221	83
Plestiodon	fasciatus	PLFA	31467	TX-Anderson-2	M	Urban	0.120553611	70.09	1	116	116	0	16.965	12.65	8.05	17.425	15.99	11.065	9.94	9.26	4.55	8.875	9.21	7.32	5.45	8.715	8.575	4.753590191	4.249780131	91.59126127	116
Scincella	lateralis	SCLA	16901	TX-Anderson	M	Urban	0.119383974	50.01666667	1	55.33333333	55.33333333	0	9.263333333	5.226666667	4.1	8.61	7.87	6.26	4.723333333	4.126666667	1.99	4.306666667	4.82	3.633333333	2.21	4.66	4.266666667	4.0133755	3.912356283	54.58809073	55.33333333
Scincella	lateralis	SCLA	16921	TX: ANDERSON	M	Urban	0.119383974	52.43666667	2	58	58	0	9.76	5.423333333	4.156666667	9.276666667	8.23	6.2	5.17	4.16	2.536666667	3.44	4.373333333	3.723333333	2.503333333	5.336666667	4.336666667	4.060443011	3.959606092	56.19799557	56.19799557
Scincella	lateralis	SCLA	17664	Oklahoma	M	Urban	0.119383974	53.01666667	1	51.33333333	51.33333333	0	9.316666667	5.256666667	4.04	9.293333333	8.176666667	5.68	5.123333333	4.03	2.043333333	4.353333333	4.556666667	3.443333333	2.506666667	4.873333333	4.333333333	3.938340314	3.97060633	56.57956061	51.33333333
Scincella	lateralis	SCLA	17665	Oklahoma	M	Urban	0.119383974	54.14	3	17	17	0	9.443333333	5.833333333	4.32	9.973333333	8.17	6.173333333	6.116666667	4.483333333	1.743333333	3.876666667	4.806666667	3.716666667	2.253333333	4.319666667	4.466666667	2.833213344	3.991573284	57.31403072	57.31403072
Scincella	lateralis	SCLA	39937	OK	M	Urban	0.119383974	50.53	1	58	58	0	8.893333333	5.54	4.043333333	8.926666667	7.703333333	5.76	4.813333333	3.906666667	1.653333333	3.946666667	4.66	3.51	2.423333333	4.05	4.253333333	4.060443011	3.922567219	54.9320473	58
Uta	stansburiana	UTST	15156	TX-Ward	M	Urban	0.113398112	54.81	1	93.5	93.5	0	13.205	10.365	6.365	13.815	12.1	9.455	13.17	10.645	7.915	8.625	10.085	7.86	4.22	6.65	7.215	4.537961436	4.003872659	88.47924666	93.5
Uta	stansburiana	UTST	34181	TX-Ward	M	Urban	0.113398112	54.48	3	9	9	0	13.65	9.79	7.22	13.56	12.155	9.385	13.995	11	7.365	9.475	9.075	7.83	4.905	7.36	7.625	2.197224577	3.997833662	88.08271867	88.08271867
Uta	stansburiana	UTST	35643	TX-Winkler	M	Urban	0.113398112	53.82	1	84	84	0	15.335	8.805	6.4	12.925	11.85	9.765	13.235	12.03	7.41	8.795	9.585	7.155	4.97	7.025	7.12	4.430816799	3.985645145	87.28781026	84
Uta	stansburiana	UTST	35653	TX-Loving	M	Urban	0.113398112	53.51	3	22	22	0	13.52	10.505	7.58	13.125	11.77	9.705	11.765	11.3	8.26	9.095	8.665	6.55	5.305	7.575	6.805	3.091042453	3.979868552	86.91358309	86.91358309
Uta	stansburiana	UTST	35660	TX-Loving	M	Urban	0.113398112	53.22	3	45	45	0	12.665	9.11	6.625	13	12.135	9.605	12.175	11.885	8.115	9.175	7.9	7.55	5.045	6.465	6.56	3.80666249	3.974434266	86.56299641	86.56299641
Elgaria	coerulea	ELCO	27052	Oregon	M	Urban	0.107802528	91.04	1	136.6666667	136.6666667	0	18.11666667	11.32333333	7.573333333	18.62	17.07333333	12.34	11.64666667	8.663333333	4.493333333	7.746666667	9.373333333	7.523333333	5.256666667	8.446666667	8.406666667	4.917544871	4.51129897	96.99914027	136.6666667
Elgaria	coerulea	ELCO	27053	Oregon	M	Urban	0.107802528	89.59666667	2	34.66666667	76.66666667	42	19.07666667	10.60333333	7.913333333	18.54	16.65666667	11.78	10.89	7.57	4.23	6.3	8.82	6.94	4.316666667	7.376666667	7.77	4.33946702	4.495318117	95.96743285	95.96743285
Elgaria	coerulea	ELCO	27054	Oregon	M	Urban	0.107802528	91.80666667	1	81	81	0	18.48333333	11.50666667	7.84	18.79666667	17.03333333	12.06	11	8.336666667	4.283333333	7.106666667	8.513333333	7.856666667	5.54	8.53	8.326666667	4.394449155	4.519684917	97.544958	81
Elgaria	coerulea	ELCO	27057	Oregon	M	Urban	0.107802528	92.55666667	1	99.33333333	99.33333333	0	18.76333333	11.09333333	8.016666667	18.18	16.97	11.94333333	10.71	8.113333333	4.5	6.833333333	9.263333333	7.486666667	5.156666667	8.51	8.33	4.598481198	4.52782107	98.07745269	99.33333333
Elgaria	coerulea	ELCO	27063	Oregon	M	Urban	0.107802528	90.795	1	81	81	0	18.85	11.965	8.23	19.715	17.04	12.025	10.14	8.255	4.075	7.96	9.315	7.555	5.39	8.06	8.1	4.394449155	4.508604218	96.82439562	81
Urosaurus	ornatus	UROR	2175	NM	M	Urban	0.1064652	52.52	1	84	84	0	12.17	9.17	6.35	12.265	10.765	8.46	10.77	9.705	5.925	7.79	10.525	6.93	5.4	5.965	6.04	4.430816799	3.961194049	88.26040634	84
Urosaurus	ornatus	UROR	30544	NM	M	Urban	0.1064652	51.25	2	19.5	56	36.5	12.095	9.57	5.315	12.16	10.595	8.675	11.015	9.465	5.805	8.175	8.78	6.94	5.13	5.745	5.845	4.025351691	3.936715618	86.64907246	86.64907246
Urosaurus	ornatus	UROR	30546	NM -2	M	Urban	0.1064652	51.64	1	93.5	93.5	0	12.115	9.52	5.62	13.12	11.295	8.635	11.745	10.26	5.93	5.41	9.545	7.27	5.71	5.7	6.74	4.537961436	3.944296566	87.14493125	93.5
Urosaurus	ornatus	UROR	45098	AZ	M	Urban	0.1064652	61.71	3	39	65	27.5	13.885	11.23	7.87	15.055	13.07	10.16	13.585	12.475	7.315	11.125	10.445	9.27	6.69	6.78	7.49	4.17438727	4.122445992	99.65043915	99.65043915
Urosaurus	ornatus	UROR	51170	AZ	M	Urban	0.1064652	56.78	3	9.433333333	9.433333333	0	12.98666667	9.743333333	6.21	13.57	11.83333333	9.78	11.21666667	11.16333333	6.806666667	9.216666667	9.41	8.023333333	6.493333333	6.48	7.02	2.244249516	4.039184151	93.59677899	93.59677899
Plestiodon	obseletus	PLOB	2539	KN-1	M	Urban	0.104737499	117.525	1	130	151.5	21.5	22.115	18.375	13.46	21.415	20.61	15.55	15.5	13.11	6.04	10.06	13.75	11.22	7.35	14.82	14.295	5.020585625	4.766651077	149.9239336	151.5
Plestiodon	obseletus	PLOB	10765	KN-1	M	Urban	0.104737499	103.345	2	73.5	73.5	0	21.13	16.115	12.415	19.755	19.1	14.655	12.235	11.03	5.4	7.85	12.765	10.26	6.025	13.295	12.865	4.297285406	4.638072906	136.4222128	136.4222128
Plestiodon	obseletus	PLOB	10767	KN-1	M	Urban	0.104737499	101.385	3	85	85	0	20.095	15.58	11.945	17.73	18.06	13.3	13.14	10.52	5.27	8.365	12.105	9.775	6.205	12.895	12.885	4.442651256	4.618925151	134.5183422	134.5183422
Plestiodon	obseletus	PLOB	16163	TX-Frio	M	Urban	0.104737499	104.955	1	123.5	123.5	0	21.145	15.925	10.51	23.58	20.865	15.47	15.205	12.44	5.99	9.39	12.38	10.05	5.52	11.805	12.445	4.816241156	4.653531687	137.9789281	123.5
Plestiodon	obseletus	PLOB	19531	TX-Frio	M	Urban	0.104737499	83.24	1	131	131	0	16.385	12.9	7.965	15.63	15.28	11.19	11.515	9.885	4.43	8.785	9.46	7.16	5.485	9.205	9.62	4.875197323	4.421728002	116.3918259	131
Sceloporus	clarki	SCCL	2033	Arizona	M	Natural	0.091890831	105.35	2	80	92	12	24.455	19.545	13.57	25.46	22.255	18.06	24.78	22.605	11.725	16.615	18.195	16.56	11.945	14.565	13.755	4.521788577	4.65728814	120.8964291	120.8964291
Sceloporus	clarki	SCCL	17355	Mexico-Sonora	M	Natural	0.091890831	104.295	1	107.5	107.5	0	26.26	21.505	14.875	25.145	22.405	17.31	22.09	21.045	11.85	14.83	16.255	15.955	9.855	15.5	16.015	4.677490848	4.647223422	120.0476784	107.5
Sceloporus	clarki	SCCL	17359	Mexico-Sonora	M	Natural	0.091890831	104.645	1	126	126	0	25.2	21.84	15.585	24.045	22.685	17.93	21.405	22.09	12.13	14.81	18.75	16.18	10.16	16.63	14.61	4.836281907	4.650573669	120.3295387	126
Sceloporus	clarki	SCCL	17691	Arizona	M	Natural	0.091890831	104.32	1	153.5	153.5	0	24.94	21.595	14.02	25.37	22.45	17.11	25.075	21.785	13.575	17.68	18.99	17.575	12.09	13.97	15.055	5.033700567	4.647463098	120.0678207	153.5
Sceloporus	clarki	SCCL	59440	Arizona	M	Natural	0.091890831	110.32	1	104.5	104.5	0	25.075	21.585	15.045	25.445	22.8	18.305	24.28	23.1	12.945	17.315	19.2	16.96	10.465	15.87	14.785	4.649187071	4.703385233	124.8610962	104.5
Aspidoscelis	tigris	ASTI	14295	ID	M	Natural	0.084486187	94.25	1	225.5	225.5	0	22.705	11.455	9.885	23.45	20.16	15.705	18.525	17.85	11.185	20.22	11.975	11.985	8.995	10.665	9.915	5.418320159	4.545950826	226.8387541	225.5
Aspidoscelis	tigris	ASTI	14305	ID	M	Natural	0.084486187	94.88	1	1110.5	210.5	0	22.675	11.255	9.89	22.92	20.105	15.285	17.015	18.685	11.56	20.77	13.655	11.11	8.75	11.01	10.135	5.349485653	4.552612935	228.1775076	210.5
Aspodoscelis	tigris	ASTI	51207	AZ	M	Natural	0.084486187	107.59	1	261.5	261.5	0	26.98	16.125	12.715	28.27	24.345	18.915	20.8	20.455	12.59	22.48	14.895	13.59	8.965	14.185	12.19	5.566434284	4.678327707	254.9745894	261.5
Aspodoscelis	tigris	ASTI	54109	AZ	M	Natural	0.084486187	96.56	1	243	243	0	23.775	13.725	11.265	24.975	21.3	16.285	18.76	17.81	11.455	20.205	12.105	11.53	9.2	11.815	9.3	5.493061443	4.570164577	231.7424667	243
Aspodoscelis	tigris	ASTI	59821	AZ	M	Natural	0.084486187	96.21	1	248	248	0	23.09	12.065	9.555	24.765	19.9	15.85	18.69	17.955	12.305	19.64	13.3	11.335	8.85	12.4	10.875	5.513428746	4.566533302	231.000368	248
Aspidoscelis	sexlineatus	ASSE	15600	Smith	M	Natural	0.082612706	69.25	1	163	163	0	16.915	10.03	8.5	17.5	15.905	12.99	14.175	12.585	9.15	14.01	9.855	8.13	4.78	8.3	7.31	5.093750201	4.237723145	157.795737	163
Aspidoscelis	sexlineatus	ASSE	15601	Smith	M	Natural	0.082612706	69.75	1	169.5	169.5	0	16.125	10.005	8.09	16.835	15.125	12.065	14.29	13.8	9.34	15.345	9.475	7.975	5.17	8.57	6.645	5.132852927	4.244917421	158.7724622	169.5
Aspidoscelis	sexlineatus	ASSE	38722	Texas-Lamar	M	Natural	0.082612706	76.12	1	172.5	172.5	0	18.935	11.365	9.78	18.855	17.095	13.595	15.75	14.885	9.825	14.025	9.965	8.585	4.745	9.515	8.14	5.150397236	4.332311042	171.1314623	172.5
Aspidoscelis	sexlineatus	ASSE	44217	Texas-Red_River	M	Natural	0.082612706	72.24	3	162	162	0	16.8	10.41	9.27	17.21	15.41	12.275	14.335	13.09	9.495	12.54	10.37	8.675	5.56	9.035	7.315	5.087596335	4.279993909	163.6218864	163.6218864
Aspidoscelis	sexlineatus	ASSE	60000	Oklahoma	M	Natural	0.082612706	67.445	1	146.5	146.5	0	16.935	10.135	8.37	16.72	14.97	12.145	14.04	12.745	8.375	13.16	9.73	8.16	5.16	8.235	7.045	4.987025428	4.211312451	154.2613451	146.5
Phrynosoma	solare	PHSO	28853	AZ-1	M	Natural	0.080349401	94.9	1	41	41	0	22.195	24.98	15.32	19.055	16.505	16.37	18.855	16.86	9.935	9.08	16.855	15.655	7.98	11.64	16.85	3.713572067	4.552823706	43.86249917	41
Phrynosoma	solare	PHSO	33683	AZ-1	M	Natural	0.080349401	90.955	1	49	49	0	24.165	24.455	12.3	17.86	16.725	15.9	17.695	18.66	9.92	9.915	19.27	15.73	6.82	11.89	17.165	3.891820298	4.510364879	43.02026845	49
Phrynosoma	solare	PHSO	33684	AZ-1	M	Natural	0.080349401	86.825	1	45.5	45.5	0	21.12	20.335	11.295	16.24	15.425	14.075	19.825	18.59	9.92	8.955	21.08	16.495	6.52	12.145	16.38	3.817712326	4.463894599	42.1169899	45.5
Phrynosoma	solare	PHSO	44015	AZ-1	M	Natural	0.080349401	101.315	1	40	40	0	25.03	28.605	14.215	18.17	17.745	15.425	17.975	18.45	10.96	9.525	22.765	17.05	7.77	10.585	19.055	3.688879454	4.618234475	45.19239556	40
Phrynosoma	solare	PHSO	53763	AZ-3	M	Natural	0.080349401	75.615	1	36	36	0	19.68	17.115	11.22	14.565	13.45	12.435	14.675	15.44	8.155	7.76	15.825	12.48	6.045	9.63	10.89	3.583518938	4.325654676	39.54050045	36
Phrynosoma	cornutum	PHCO	1521	NM	M	Natural	0.080640481	103.47	1	54.5	54.5	0	21.915	20.455	15.67	20.85	17.995	14.42	21.85	22.3	10.185	8.855	20.565	16.965	5.91	13.805	17.995	3.998200702	4.639281716	53.10294732	54.5
Phrynosoma	cornutum	PHCO	14243	NM	M	Natural	0.080640481	94.25	1	56	56	0	21.195	18.76	14.62	20.535	17.005	14.235	23.51	20.15	10.265	8.885	23.64	16.83	6.745	14.15	17.14	4.025351691	4.545950826	50.70536473	56
Phrynosoma	cornutum	PHCO	24359	New_Mexico	M	Natural	0.080640481	102.76	1	38	38	0	20.17	18.095	13.76	20.185	16.94	13.75	22.22	20.495	9.475	7.78	20.765	15.785	5.895	14.055	17.48	3.63758616	4.632396172	52.9222548	38
Phrynosoma	cornutum	PHCO	40863	TX-Hudspeth	M	Natural	0.080640481	96.15	1	47	47	0	21.92333333	19.67	14.43666667	19.14333333	17.82333333	14.02666667	22.93666667	21.52	11.64	10.52666667	21.85666667	15.06	7.266666667	12.03	17.79666667	3.850147602	4.565909472	51.20881366	47
Phrynosoma	cornutum	PHCO	40872	TX-Brewster	M	Natural	0.080640481	100.61	1	66	66	0	24.93	16.395	14.87	20.9	18.425	13.315	24.085	23.485	12.62	10.645	22.36	18.1	6.78	13.79	18.12	4.189654742	4.611251656	52.37120801	66
Plestiodon	skiltonianus	PLSK	23914	OR	M	Natural	0.075188823	68.64	1	89.66666667	89.66666667	0	13.18	8.6	6.503333333	12.77333333	11.54666667	8.413333333	8.526666667	7.046666667	3.746666667	7.056666667	7.34	5.913333333	4.133333333	6.766666667	7.066666667	4.496099091	4.228875455	93.96357379	89.66666667
Plestiodon	skiltonianus	PLSK	23916	OR	M	Natural	0.075188823	68.94666667	1	113.3333333	113.3333333	0	15.45	10.72666667	7.996666667	15.50333333	13.68666667	10.57666667	9.01	6.68	3.77	7.483333333	7.193333333	6.17	4.71	7.95	7.163333333	4.730333329	4.233333259	94.26291679	113.3333333
Plestiodon	skiltonianus	PLSK	23919	OR	M	Natural	0.075188823	67.425	2	6.5	22	15.5	14.08	9.465	6.48	14.265	12.97	9.325	8.62	6.63	3.515	7.98	7.445	5.91	4.77	6.46	7.095	3.091042453	4.211015869	92.77379958	92.77379958
Plestiodon	skiltonianus	PLSK	23935	OR	M	Natural	0.075188823	65.60333333	1	73.33333333	73.33333333	0	14.85333333	10.32	6.503333333	15	13.18333333	9.95	9.1	7.006666667	3.87	8.33	7.53	6.17	4.073333333	7.436666667	6.99	4.295015258	4.183626508	90.97837009	73.33333333
Plestiodon	skiltonianus	PLSK	23942	OR	M	Natural	0.075188823	65.86333333	1	99	99	0	15.59666667	10.61333333	7.26	15.22666667	13.26	10.53333333	9.27	6.81	4.006666667	8.186666667	7.183333333	5.85	4.903333333	6.893333333	7.67	4.59511985	4.187581888	91.23549087	99
Dipsosaurus	dorsalis	DIDO	17688	CA	M	Natural	0.066266255	124.445	2	102.5	112	9.5	23.53	19.3	14.04	25.26	21.82	16.36	27.78	29.21	17.29	24.05	21.075	16.665	9.78	16.045	13.415	4.718498871	4.823863851	224.6567294	224.6567294
Dipsosaurus	Dorsalis	DIDO	32509	AZ	M	Natural	0.066266255	130.61	3	75.5	75.5	0	23.7	18.675	12.125	26.49	21.635	16.38	28.975	28.24	15.72	23.515	17.775	15.785	11.61	16.48	15.02	4.324132656	4.872215784	233.7610086	233.7610086
Dipsosaurus	dorsalis	DIDO	44052	Mex-B.C.S	M	Natural	0.066266255	123.76	1	231.5	231.5	0	23.755	19.02	15.535	26.58	22.605	17.11	28.595	31.53	20.13	25.415	20.575	18.495	11.3	18.21	13.95	5.444579874	4.818344206	223.6402382	231.5
Dipsosaurus	dorsalis	DIDO	51296	CA	M	Natural	0.066266255	130.31	3	33.5	33.5	0	25.175	22.41	15.735	27.855	23.42	18.155	30.915	31.24	18.05	28.9	20.21	18.405	12.2	17.365	16.135	3.511545439	4.869916227	233.3197803	233.3197803
Dipsosaurus	dorsalis	DIDO	59802	California	M	Natural	0.066266255	120.01	1	218.5	218.5	0	23.535	18.46	13.065	23.375	19.575	14.495	25.435	26.035	15.485	22.74	17.405	15.96	10.125	15.07	13.675	5.386786015	4.787575073	218.057532	218.5
Coleonyx	brevis	COBR	55482	MEX_Coahuila-1	M	Natural	0.06357858	53.685	1	38	38	0	11.83	8.06	4.93	11.7	10.525	8.065	9.355	7.52	3.68	3.69	7.32	6.62	2.775	4.26	4.75	3.63758616	3.983133633	39.14203931	38
Coleonyx	brevis	COBR	55484	MEX_Coahuila-1	M	Natural	0.06357858	56.5	1	38.5	38.5	0	12.55	8.89	5.595	12.63	10.87	8.95	9.165	7.695	3.92	4	7.85	6.85	2.995	5.52	5.13	3.650658241	4.034240638	40.15723683	38.5
Coleonyx	brevis	COBR	55489	MEX_Coahuila-1	M	Natural	0.06357858	58.595	3	9.5	9.5	0	13.07	8.955	5.415	12.75	10.73	8.23	9.46	7.76	3.96	3.515	7.635	6.625	2.68	5.385	5.29	2.251291799	4.070649369	40.8964864	40.8964864
Coleonyx	brevis	COBR	55498	MEX_Coahuila-1	M	Natural	0.06357858	55.485	3	19.5	19.5	0	12.125	8.41	4.5	12.25	10.49	8.345	8.995	7.585	3.635	3.465	7.125	6.02	2.97	4.655	5.085	2.970414466	4.016112714	39.7941623	39.7941623
Coleonyx	brevis	COBR	55503	MEX_Coahuila-1	M	Natural	0.06357858	55.27	3	28.5	28.5	0	12.385	8.495	5.125	11.58	10.66	8.28	8.515	7.71	3.32	3.66	7.355	6.065	2.73	4.89	4.81	3.349904087	4.012230266	39.71683064	39.71683064
Sceloporus	undulatus	SCUN	12704	UT	M	Natural	0.060962177	65.14	3	90.5	90.5	0	16.605	12.495	8.285	16.22	14.405	11.17	14.31	14.405	8.77	11.985	12.805	9.98	7.445	8.39	8.905	4.505349851	4.1765388	97.99394385	97.99394385
Sceloporus	undulatus	SCUN	17259	TX-Jeff_Davis	M	Natural	0.060962177	60.48	3	13.5	13.5	0	13.94	10.885	7.305	14.34	12.285	9.68	12.695	11.8	7.42	10.31	11.29	8.735	6.185	7.61	8.065	2.602689685	4.102312732	92.78242396	92.78242396
Sceloporus	undulatus	SCUN	45117	UT	M	Natural	0.060962177	63.51	1	97.5	97.5	0	16.68	12.325	8.07	15.935	13.75	10.26	14.815	12.85	8.145	12.1	10.945	9.02	7.555	7.55	8.025	4.579852378	4.151197374	96.18257623	97.5
Sceloporus	undulatus	SCUN	50773	UT	M	Natural	0.060962177	66.5	1	99.5	99.5	0	15.915	12.81	7.935	16.62	14.185	11.11	15.15	14.795	8.86	13.055	11.82	10.485	7.46	8.005	8.67	4.600157644	4.197201948	99.49613368	99.5
Sceloporus	undulatus	SCUN	50774	UT	M	Natural	0.060962177	65.48	3	46.5	46.5	0	17.98	13.5	8.905	16.59	14.165	10.57	16.11	14.825	9.335	12.495	12.935	10.5	8.335	8.29	9.105	3.839452313	4.181744753	98.3702605	98.3702605
Holbrookia	propinqua	HOPR	185450	TX	M	Natural	0.055180963	55.7	1	72	72	0	13.16	9.11	7.77	12.72	11.97	9.84	13.17	15.35	9.01	13.11	11.33	9.15	7.86	7.4	7.73	4.276666119	4.019980147	75.70581952	72
Holbrookia	propinqua	HOPR	185451	TX	M	Natural	0.055180963	55.11	1	78	78	0	13.09	9.34	7.53	12.94	12	9.99	11.91	14.68	8.65	13.63	10.58	9.07	6.81	7.52	7.23	4.356708827	4.009331188	75.14886539	78
Holbrookia	propinqua	HOPR	185471	TX	M	Natural	0.055180963	56.83	1	86	86	0	13.7	9.56	7.83	12.97	12	9.67	12.69	14.38	8.77	13.44	11.26	9.39	7.86	7.7	8.04	4.454347296	4.040064355	76.76750779	86
Holbrookia	propinqua	HOPR	185473	TX	M	Natural	0.055180963	55.92	1	80	80	0	13.61	9.31	7.78	12.82	10.88	9.79	12.85	15.25	8.15	12.39	11.61	8.98	7.3	7.7	7.42	4.382026635	4.023922098	75.91303376	80
Holbrookia	propinqua	HOPR	185477	TX	M	Natural	0.055180963	53.59	1	63	63	0	13	8.85	7.27	12.72	11.82	9.67	11.84	13.46	7.95	10.74	10.93	8.84	6.72	7.69	7.32	4.143134726	3.981362484	73.70550176	63
Sceloporus	poinsetti	SCPO	262	TX-Hudspeth	M	Natural	0.05756826	102.9	2	58.5	73	14.5	26.36	24.85	11.99	25.975	23.755	17.365	23.915	21.235	12.175	14.51	20.015	15.495	11	13.565	17.34	4.290459441	4.633757643	146.212123	146.212123
Sceloporus	poinsetti	SCPO	400	TX-Hudspeth	M	Natural	0.05756826	111.64	2	87	88	1	27.865	25.005	12.685	27.625	24.7	19.965	24.455	21.725	12.885	16.195	17.81	14.965	12.305	13.84	17.405	4.477336814	4.715279409	155.4603254	155.4603254
Sceloporus	poinsetti	SCPO	2883	TX-Hudspeth	M	Natural	0.05756826	104.56	1	150.5	150.5	0	25.165	22.96	11.625	26.085	22.385	16.5	24.61	21.89	12.985	14.92	20.265	15.9	11.275	14.155	16.42	5.013963084	4.649761069	147.9831601	150.5
Sceloporus	poinsetti	SCPO	15022	TX-Llano	M	Natural	0.05756826	113.47	3	131	131	0	28.015	24.925	13.535	28.06	24.395	18.44	26.325	23.77	12.825	16.895	21.195	16.74	12.63	12.49	16.545	4.875197323	4.731538485	157.3736497	157.3736497
Sceloporus	poinsetti	SCPO	57834	Mex-Durango	M	Natural	0.05756826	117.96	2	123	123	0	29.02666667	27.44333333	15.01	29.68333333	25.54666667	19.52666667	27.71	24.24	13.22	14.59333333	21.27666667	17.74333333	10.18333333	14.48666667	18.91666667	4.812184355	4.770345584	162.0360836	162.0360836
Holbrookia	maculata	HOMA	32508	AZ	M	Natural	0.043722111	57.39	1	64.5	64.5	0	14.69	10.735	7.72	14.055	12.075	10.235	14.43	13.385	8.075	10.505	11.39	9.21	5.6	8.375	8.145	4.166665224	4.049870072	51.83625597	64.5
Holbrookia	maculata	HOMA	38480	NM	M	Natural	0.043722111	58.52	1	49	49	0	12.09	9.315	6.795	11.73	9.985	8.79	13.285	11.68	7.855	10.645	10.745	8.79	6.185	8.09	7.935	3.891820298	4.069368576	52.42029244	49
Holbrookia	maculata	HOMA	45256	KS	M	Natural	0.043722111	61.105	1	46.5	46.5	0	12.47	10.24	7.385	12.17	10.76	9.11	12.91	13.405	7.51	10.895	12.065	8.645	6.615	8.285	8.72	3.839452313	4.112593696	53.7385797	46.5
Holbrookia	maculata	HOMA	45257	KS	M	Natural	0.043722111	55.585	1	48.5	48.5	0	12.555	9.7	7.315	11.99	9.835	8.38	12.785	13.965	8.035	11.015	12.12	8.805	5.39	6.975	7.85	3.881563798	4.017913381	50.89309885	48.5
Holbrookia	maculata	HOMA	56334	AZ	M	Natural	0.043722111	59.135	3	16	70	54	14.245	10.09	7.905	13.9	11.725	9.865	14.53	14.47	9.19	12.435	11.925	9.665	7.405	7.985	8.01	4.248495242	4.079822966	52.73613677	52.73613677
Sceloporus	consorbrinus	SCCO	60407	AR	M	Natural	0.04437999	58.425	1	75.5	75.5	0	13.005	10.585	7.76	12.71	12.235	9.6	11.42	10.59	6.47	11.05	9.11	8.225	6.29	7.75	6.66	4.324132656	4.06774388	73.79841681	75.5
Sceloporus	consorbrinus	SCCO	60416	AR	M	Natural	0.04437999	59.735	1	65.5	65.5	0	14.55	10.39	7.99	14.475	12.495	10.225	13.83	12.535	7.735	11.16	10.215	8.115	7.4	7.725	7.07	4.182050143	4.089918113	74.91306691	65.5
Sceloporus	consorbrinus	SCCO	60417	AR	M	Natural	0.04437999	58.9	1	68.5	68.5	0	13.65	10.65	7.96	13.7	12.56	10.01	13.265	11.335	7.76	10.635	9.685	7.85	7.27	8.035	7.33	4.226833745	4.075841091	74.20351032	68.5
Sceloporus	consorbrinus	SCCO	60421	AR	M	Natural	0.04437999	58.69	2	54.5	54.5	0	12.56	10.375	7.775	13.89	12.305	9.815	14.5	11.85	8.42	9.85	9.975	8.225	6.395	7.69	6.775	3.998200702	4.072269355	74.02454736	74.02454736
Sceloporus	consorbrinus	SCCO	60422	AR	M	Natural	0.04437999	49.87	1	80.5	80.5	0	12.53	9.215	6.66	11.795	10.98	8.885	11.425	10.56	6.065	10.46	8.31	7.18	5.815	6.155	5.855	4.388257184	3.90941962	66.30736581	80.5
Aspidoscelis	exsanguis	ASEX	29	TX-Brewster	F	Natural	0.044533673	88.155	1	115.5	115.5	0	19.845	9.85	8.45	20.735	17.96	14.285	16.815	17.41	10.7	19.265	10.58	9.53	8.45	9.475	9.05	4.74927053	4.479096629	157.7790909	115.5
Aspidoscelis	exsanguis	ASEX	2156	NM	F	Natural	0.044533673	87.91	3	65	101	36	19.23	9.525	8.01	19.335	17.08	13.89	18.005	17.505	12.495	20.16	11.2	9.86	7.625	8.79	8.77	4.615120517	4.476313564	157.4268345	157.4268345
Aspidoscelis	exsanguis	ASEX	2157	NM	F	Natural	0.044533673	86.125	3	50.5	50.5	0	18.91	8.62	7.67	17.955	16.58	13.645	17.195	16.5	11.015	19.045	10.54	9.36	7.77	8.345	8.37	3.921973336	4.455799729	154.8545181	154.8545181
Aspidoscelis	exsanguis	ASEX	17280	TX-Jeff_Davis	F	Natural	0.044533673	89.045	1	173.5	173.5	0	19.905	10.335	8.845	20.82	17.73	13.75	16.575	17.09	11.465	19.595	11.19	10.325	6.47	10.22	9.68	5.156177599	4.48914186	159.0570992	173.5
Aspidoscelis	exsanguis	ASEX	44530	TX-Brewster	F	Natural	0.044533673	87.945	1	204	204	0	20.295	9.83	9.075	19.93	17.905	14.045	17.24	19.445	12.98	21.645	11.235	9.76	8.165	10.48	9.25	5.318119994	4.476711619	157.4771687	204
Phrynsoma	modestum	PHMO	33682	TX-Terrell	M	Natural	0.043953141	49.995	1	30.5	30.5	0	14.52	12.225	7.355	11.51	10.655	9.61	10.535	8.465	6.295	6.59	11.6	8.195	5.285	6.07	8.205	3.417726684	3.911923	28.44098726	30.5
Phrynsoma	modestum	PHMO	35869	TX-Val_Verde	M	Natural	0.043953141	58.86	1	28.5	28.5	0	13.905	16.06	10.135	12.335	12.005	10.095	13.14	12.21	6.615	7.275	11.2	9.715	5.2	6.715	9.09	3.349904087	4.075161743	30.42477169	28.5
Phrynsoma	modestum	PHMO	39761	TX-Terrell	M	Natural	0.043953141	53.68	1	25	25	0	13.495	14.995	9.155	11.85	11	9.735	11.71	11.64	6.475	6.305	11.95	9.615	4.625	7.385	9.12	3.218875825	3.983040493	29.28883607	25
Phrynsoma	modestum	PHMO	53644	TX-Terrell	M	Natural	0.043953141	60.27	1	26	26	0	13.465	14.435	9.55	12.325	11.095	10.285	12.19	12.705	6.44	6.2	12.735	9.815	5.325	6.78	9.17	3.258096538	4.098834467	30.72372513	26
Phrynosoma	modestum	PHMO	61523	TX-Brewster-2	M	Natural	0.043953141	55.04	1	37	37	0	13.74	14.735	9.27	13.175	11.91	10.135	13.89	12.605	6.9	8.855	12.715	9.525	6.045	6.97	7.88	3.610917913	4.008060194	29.59308792	37
Callisaurus	draconoides	CADR	6318	CA	M	Natural	0.03959768	87.275	2	34	67.5	33.5	17.545	12.84	9.375	17.44	15.31	12.47	22.29	26	14.865	22.6	19.125	15.385	11.52	10.35	11.03	4.212127598	4.469064053	110.4316149	110.4316149
Callisaurus	draconoides	CADR	7630	CA	M	Natural	0.03959768	88.555	1	114	114	0	18.145	13.105	10.19	17.655	15.14	11.74	22.525	26.84	15.825	20.075	18.775	15.59	11.53	11.015	11.56	4.736198448	4.483623828	111.5805652	114
Callisaurus	draconoides	CADR	51031	NV	M	Natural	0.03959768	82.5	2	24	61.5	37.5	16.04	13.075	9.64	17.125	15.575	12.125	22.625	26.71	14.8	21.09	15.89	16.1	10.495	9.48	11.225	4.119037175	4.412798293	106.1016481	106.1016481
Callisaurus	draconoides	CADR	51189	AZ-2	M	Natural	0.03959768	82.81	1	113.5	113.5	0	16.065	12.645	8.875	17.415	14.815	10.93	19.91	24.4	13.325	18.515	15.785	14.905	7.895	9.84	11.225	4.731802837	4.416548827	106.3849164	113.5
Callisaurus	draconoides	CADR	54110	AZ	M	Natural	0.03959768	83.395	1	98.5	98.5	0	17.155	12.82	9.035	17	14.97	11.61	21.55	25.03	14.36	20.38	16.115	15.34	10.3	9.46	11.105	4.590056548	4.423588356	106.9186375	98.5
Cophosaurus	texanus	COTE	2139	TX-Brewster-1	M	Natural	0.040925061	80.46	1	74.5	107.5	33	17.195	12.565	9.08	16.78	16.645	13.26	20.425	21.91	13.245	16.23	14.335	13.72	9.69	9.425	11.15	4.677490848	4.387760167	98.78537598	107.5
Cophosaurus	texanus	COTE	2281	TX-Brewster-1	M	Natural	0.040925061	71.91	3	24.5	24.5	0	15.16	11.23	8.48	16.41	14.555	12.12	19.275	20.48	13.095	16.78	15.61	12.795	9.855	9.93	9.915	3.198673118	4.275415337	91.35136065	91.35136065
Cophosaurus	texanus	COTE	25919	TX-Presidio-1	M	Natural	0.040925061	77.31	1	94.5	94.5	0	16.07	12.13	8.96	17.34	14.605	12.23	21.135	20.015	12.79	15.585	16.33	13.395	9.36	9.78	10.755	4.548599834	4.347823313	96.07582703	94.5
Cophosaurus	texanus	COTE	38696	TX-Brewster-1	M	Natural	0.040925061	72.35	1	90.5	90.5	0	16.51	12.765	7.89	17.185	15.985	12.505	17.72	20.27	13.755	15.585	16.39	13.12	9.345	9.14	10.32	4.505349851	4.281515453	91.74025503	90.5
Cophosaurus	texanus	COTE	39766	TX-TERREL	M	Natural	0.040925061	73.92	1	88	88	0	16.61	12.555	9.565	16.585	13.76	11.68	18.07	20.205	11.805	15.15	16.125	12.825	8.52	10.78	10.435	4.477336814	4.302983427	93.12209329	88
Sauromalus	ater	SAAT	8940	Utah	M	Natural	0.034138304	177.3	1	202	202	0	49.67	39.97	21.03	39.94	37.2	30.66	42.05	36.62	21.52	22.94	32.33	26.08	16.78	19.68	29.16	5.308267697	5.177843213	177.7192537	202
Sauromalus	ater	SAAT	24146	Ca-Imperial	M	Natural	0.034138304	175.9	1	142	142	0	50.64	38.71	23.4	38.13	35.48	27.26	40.28	36.05	21.33	22.3	31.55	24.25	16.5	24.26	28.61	4.955827058	5.169915652	176.7292617	142
Sauromalus	ater	SAAT	59388	Utah	M	Natural	0.034138304	207.4	1	217	217	0	54.99	41.66	26.7	45.19	41.07	32.85	46.63	41.68	26.17	23.87	35.82	27.86	18.75	23.5	30.87	5.379897354	5.334649296	198.4818416	217
Sauromalus	ater	SAAT	96910	NV-Nye	M	Natural	0.034138304	180.3	2	66	115	49	50.99	37.38	24.28	42.34	38.64	31.27	42.41	37.01	22.84	24.93	33.82	25.92	15.02	23.21	29.43	4.744932128	5.19462213	179.8329294	179.8329294
Sauromalus	ater	SAAT	187504	NV-Nye	M	Natural	0.034138304	191.9	2	123	162	39	52.69	38.26	22.89	42.25	39.94	31	44.1	38.1	25.51	21.18	34.83	26.61	16.54	19.09	29.98	5.087596335	5.256974403	187.910246	187.910246
Phrynosoma	Hernandesi	PHHE	8672	AZ-Coconino	M	Natural	0.025082798	83.94	1	45	45	0	23.44	25.64	16.33	21.53	19.95	18.62	20.73	17.3	10.12	8.65	20.04	14.65	8.59	10.52	15.34	3.80666249	4.430102258	40.98465078	45
Phrynosoma	Hernandesi	PHHE	9022	AZ-Apache	M	Natural	0.025082798	65.57	1	36	36	0	19.54	19.95	14.56	16.59	16.16	14.57	17.17	15.85	8.3	8.43	14.38	11.89	5.47	9.35	11.86	3.583518938	4.183118274	36.64200196	36
Phrynosoma	Hernandesi	PHHE	9024	AZ-Apache	M	Natural	0.025082798	67.18	1	37	37	0	20.37	19.56	13.53	15.88	15.45	14.56	17.53	15.1	8.4	7.42	14.78	11.6	5.23	9.42	12.48	3.610917913	4.207375584	37.04729711	37
Phrynosoma	Hernandesi	PHHE	223214	NM	M	Natural	0.025082798	78.71	1	34	34	0	21.71	23.35	14.54	19.81	18.84	16.15	19.15	17.18	10.07	5.76	17.67	14.34	7.63	10.49	14.17	3.526360525	4.365770212	39.80626412	34
Phrynosoma	Hernandesi	PHHE	223215	NM	M	Natural	0.025082798	73.23	3	30	30	0	21.18	20.73	13.7	18.36	17.67	15.96	18.6	15.61	8.49	6.06	17.43	12.38	5.64	10.33	13.99	3.401197382	4.293605173	38.52467109	38.52467109
Crotaphytus	collaris	CRCO	17074	TX-Taylor	M	Natural	0.020906318	108.28	1	223	223	0	31.965	29.34	16.72	34.525	32.41	22.045	31.025	31.48	18.225	18.82	17.235	17.3	10.92	16.915	13.41	5.407171771	4.684720465	211.4953161	223
Crotaphytus	collaris	CRCO	38501	NM	M	Natural	0.020906318	100.24	1	213.5	213.5	0	29.96	27.23	18.105	32.185	29.505	19.88	30.86	31.33	18.215	20.4	20.03	15.585	11.195	14.64	13.68	5.363636833	4.607567311	198.2984213	213.5
Crotaphytus	collaris	CRCO	431	TX-Parker	M	Natural	0.020906318	101.18	1	188	188	0	26.30666667	23.7	13.53	28.90333333	26.13333333	18.19	26.33666667	27.92666667	15.34	18.54	18.38333333	15.01	9.666666667	12.88	12.32333333	5.236441963	4.616901109	199.8501088	188
Crotaphytus	collaris	CRCO	733	TX-Parker	M	Natural	0.020906318	106.25	1	203.3333333	203.3333333	0	30.26666667	26.86333333	16.87666667	32.43333333	29.26333333	19.57333333	32.00333333	33.09	18.58	19.96333333	20.1	17.61666667	8.55	14.97	13.8	5.314846668	4.665794808	208.1789898	203.3333333
Crotaphytus	collaris	CRCO	1122	TX-Parker	M	Natural	0.020906318	110.13	3	178.6666667	200.6666667	18.66666667	29.59666667	28.26333333	17.47	31.67666667	29.24333333	19.35333333	30.01	31.20333333	16.70666667	18.96333333	20.62333333	16.73	10.34333333	15.89333333	13.74333333	5.301645157	4.701661486	214.5086618	214.5086618
Gambelia	wislizenii	GAWI	45174	AZ	M	Natural	0.021782304	109.1233333	1	243.6666667	243.6666667	0	29.18	20.41	12.04333333	31.06666667	27.86333333	19.94666667	25.55	29.05666667	16.28333333	22.35	16.99	15.48666667	9.933333333	12.98	11.41333333	5.495801171	4.692478741	233.2093022	243.6666667
Gambelia	wislizenii	GAWI	51227	Arizona	M	Natural	0.021782304	105.41	1	235.6666667	235.6666667	0	25.89666667	21.23666667	11.05666667	28.43	25.61	18.39	24.51333333	27.75	15.88666667	21.57666667	17.64	15.51	9.67	9.246666667	11.4	5.462418377	4.657857508	226.3846972	235.6666667
Gambelia	wislizenii	GAWI	51228	AZ	M	Natural	0.021782304	104.13	1	229	229	0	27.42333333	19.06666667	12.65666667	29.56333333	25.85333333	18.85333333	24.12666667	25.71333333	14.99666667	19.65666667	15.40333333	14.46666667	8.44	13.03333333	11.08666667	5.433722004	4.645640119	224.0243595	229
Gambelia	wislizenii	GAWI	51229	AZ	M	Natural	0.021782304	120.4233333	1	237	237	0	28.05666667	23.90666667	13.86333333	30.11666667	26.74	20.44	25.96333333	28.14333333	16.46333333	21.21333333	17.09	15.72666667	9.723333333	14.75	12.36666667	5.468060141	4.791013312	253.7796592	237
Gambelia	wislizenii	GAWI	59819	AZ	M	Natural	0.021782304	107.6733333	1	233.6666667	233.6666667	0	28.58	19.59333333	13.76333333	30.35	27.27666667	19.83333333	25.88333333	29.02333333	16.15	20.59	17.43	15.72666667	8.983333333	13.28	11.52	5.453895599	4.679101952	230.5483884	233.6666667
Phrynosoma	platyrhinos	PHPL	1549	UT	M	Natural	0.021583533	77.955	1	38.5	38.5	0	16.265	16.01	11.44	14.98	13.985	11.845	15.12	15.8	7.535	9.56	15.805	11.74	7.53	8.595	12.315	3.650658241	4.356131737	37.58385749	38.5
Phrynsoma	platyrhinos	PHPL	38504	NV	M	Natural	0.021583533	79.275	1	38.5	38.5	0	17.36	16.785	11.84	15.03	13.745	12.405	15.18	14.205	7.595	9.135	15.72	11.81	7.42	10	11.455	3.650658241	4.37292282	37.86193131	38.5
Phrynosoma	platyrhinos	PHPL	44011	UT	M	Natural	0.021583533	79.245	1	35	35	0	16.69	17.42	10.8	15.6	14.255	12.4	14.57	16.055	8.275	10.515	15.425	11.755	7.5	9.24	12.74	3.555348061	4.372544319	37.85564042	35
Phrynsoma	platyrhinos	PHPL	50741	NV	M	Natural	0.021583533	82.3	1	39.5	39.5	0	18.77	18.48	12.455	16.86	15.15	12.855	16.555	18.085	9.72	11.31	18.02	15.055	9.285	10.22	12.86	3.676300672	4.410371108	38.48953853	39.5
Phrynsoma	platyrhinos	PHPL	51026	NV	M	Natural	0.021583533	80.885	1	35.5	35.5	0	18.29	17.53	11.53	16.025	13.91	12.59	15.8	16.935	9.77	10.42	16.045	12.935	7.91	9.975	12.71	3.569532696	4.393028393	38.19760372	35.5
Crotaphytus	bicinctores	CRBI	10223	ID	M	Natural	0.012984057	96	1	180	180	0	29.27	21.43	15	28.51	25.33	18.54	25.17	29.74	18.42	19.39	18.61	15.24	10.54	12.61	11.68	5.192956851	4.564348191	187.1309953	180
Crotaphytus	bicinctores	CRBI	14120	NV-Nye	M	Natural	0.012984057	97.43	3	174	174	0	29.5	22.42	15.34	31.85	28.38	19.64	26.4	29.51	16.65	18.87	18.77	15.88	10.59	14.36	13.81	5.159055299	4.579134171	189.440139	189.440139
Crotaphytus	bicinctores	CRBI	14134	NV-Nye	M	Natural	0.012984057	99.75	1	200	200	0	29.74	22.59	14.99	30.7	28.1	19.01	26.8	31.46	17.26	18.81	19.18	15.7	10.43	13.99	12.86	5.298317367	4.602667056	193.1742041	200
Crotaphytus	bicinctores	CRBI	14135	NV-Nye	M	Natural	0.012984057	93.25	1	184	184	0	27.95	21.41	14.18	27.6	25.31	18.06	23.02	27.67	14.92	17.77	16.6	14.57	10.1	12.45	11.67	5.214935758	4.535284059	182.6737343	184
Crotaphytus	bicinctores	CRBI	30006	NV-Humboldt	M	Natural	0.012984057	97.58	1	197	197	0	29.54	22.39	15.68	29.25	26.64	18.85	25.84	30.66	18.04	20.91	18.53	15.19	11.52	14.16	12.98	5.283203729	4.580672554	189.6820206	197
